# The soil microbiome reduces Striga infection of sorghum by modulation of host-derived signaling molecules and root development

**DOI:** 10.1101/2022.11.06.515382

**Authors:** Dorota Kawa, Benjamin Thiombiano, Mahdere Shimels, Tamera Taylor, Aimee Walmsley, Hannah E Vahldick, Marcio FA Leite, Zayan Musa, Alexander Bucksch, Francisco Dini-Andreote, Alexander J Chen, Jiregna Daksa, Desalegn Etalo, Taye Tessema, Eiko E Kuramae, Jos M Raaijmakers, Harro Bouwmeester, Siobhan M Brady

## Abstract

*Sorghum bicolor* is one of the most important cereals in the world and a staple crop for smallholder famers in sub-Saharan Africa. However approximately 20% of sorghum yield is annually lost on the African continent due to infestation with the root parasitic weed *Striga hermonthica.* Existing Striga management strategies often show an inconsistent to low efficacy. Hence, novel and integrated approaches are needed as an alternative strategy. Here, we demonstrate that the soil microbiome suppresses Striga infection in sorghum. We associate this suppression with microbiome-mediated induction of root endodermal suberization and aerenchyma formation, and depletion of haustorium inducing factors (HIFs), root exudate compounds that are critical for the initial stages of Striga infection. We further identify microbial taxa associated with reduced Striga infection with concomitant changes in root cellular anatomy and differentiation as well as HIF degradation. Our study describes novel microbiome-mediated mechanisms of Striga suppression, encompassing repression of haustorium formation and induction of physical barriers in the host root tissue. These findings open new avenues to broaden the effectiveness of Striga management practices.
