## Supplementary Dataset 5 for "The soil microbiome reduces Striga infection of sorghum by modulation of host-derived signaling molecules and root development"

### Sheet: BactBK2week
term	Kingdom	Phylum	Class	Order	Family	Genus	Species	Aer_rank	Syringic_rank	Vanillic_rank	Att_rank	Aer_combined_rank	Syringic_combined_rank	Vanillic_combined_rank	Aerenchyma	Strigaattachmentspergroot	Syringicacid	Vanillicacid
kBacteria.NApActinobacteria.NAcActinobacteria.NAoCorynebacteriales.NAfNocardiaceae.NAgNocardia.NAs	kBacteria	pActinobacteria	cActinobacteria	oCorynebacteriales	fNocardiaceae	gNocardia	s	97	354		83	85.5	115		0.219633	-0.0352373	-0.00686249
kBacteria.NApActinobacteria.NAcActinobacteria.NAoCorynebacteriales.NAfNocardiaceae.NAgRhodococcus.NAs	kBacteria	pActinobacteria	cActinobacteria	oCorynebacteriales	fNocardiaceae	gRhodococcus	s	140	370						0.207435		-0.0040792
kBacteria.NApActinobacteria.NAcActinobacteria.NAoMicrococcales.NAfMicrobacteriaceae.NAgLeifsonia.NAs	kBacteria	pActinobacteria	cActinobacteria	oMicrococcales	fMicrobacteriaceae	gLeifsonia	s	361	41						0.13415		-0.084914
kBacteria.NApActinobacteria.NAcActinobacteria.NAoMicrococcales.NAfMicrococcaceae.NAgArthrobacter.NAs	kBacteria	pActinobacteria	cActinobacteria	oMicrococcales	fMicrococcaceae	gArthrobacter	s	261	154						0.16086		-0.0576773
kBacteria.NApActinobacteria.NAcActinobacteria.NAoPropionibacteriales.NAfNocardioidaceae.NAgAeromicrobium.NAs	kBacteria	pActinobacteria	cActinobacteria	oPropionibacteriales	fNocardioidaceae	gAeromicrobium	s	77	381	78	146	105	153.5	80.5	0.237492	-0.014635	-0.00116695	-0.00851297
kBacteria.NApFirmicutes.NAcBacilli.NAoBacillales.NAfBacillaceae.NAgBacillus.NAs	kBacteria	pFirmicutes	cBacilli	oBacillales	fBacillaceae	gBacillus	s	282	106						0.158803		-0.0635104
kBacteria.NApFirmicutes.NAcBacilli.NAoBacillales.NAfPaenibacillaceae.NAgPaenibacillus.NAs	kBacteria	pFirmicutes	cBacilli	oBacillales	fPaenibacillaceae	gPaenibacillus	s	348	55						0.143841		-0.076487
kBacteria.NApProteobacteria.NAcAlphaproteobacteria.NAoCaulobacterales.NAfCaulobacteraceae.NAgPhenylobacterium.NAs	kBacteria	pProteobacteria	cAlphaproteobacteria	oCaulobacterales	fCaulobacteraceae	gPhenylobacterium	s	366	21						0.128051		-0.0940069
kBacteria.NApProteobacteria.NAcAlphaproteobacteria.NAoRhizobiales.NAfBeijerinckiaceae.NAgBosea.NAs	kBacteria	pProteobacteria	cAlphaproteobacteria	oRhizobiales	fBeijerinckiaceae	gBosea	s	349	53						0.143365		-0.0778958
kBacteria.NApProteobacteria.NAcAlphaproteobacteria.NAoRhizobiales.NAfRhizobiaceae.NAgMesorhizobium.NAs	kBacteria	pProteobacteria	cAlphaproteobacteria	oRhizobiales	fRhizobiaceae	gMesorhizobium	s	360	34						0.134533		-0.0882346
kBacteria.NApProteobacteria.NAcAlphaproteobacteria.NAoRhizobiales.NAfRhizobiaceae.NAgPhyllobacterium.NAs	kBacteria	pProteobacteria	cAlphaproteobacteria	oRhizobiales	fRhizobiaceae	gPhyllobacterium	s	384	4						0.0790798		-0.134669
kBacteria.NApProteobacteria.NAcAlphaproteobacteria.NAoRhizobiales.NAfXanthobacteraceae.NAgBradyrhizobium.NAs	kBacteria	pProteobacteria	cAlphaproteobacteria	oRhizobiales	fXanthobacteraceae	gBradyrhizobium	s	86	394		115	95	149		0.2286	-0.0240262	-0.000123523
kBacteria.NApProteobacteria.NAcAlphaproteobacteria.NAoSphingomonadales.NAfSphingomonadaceae.NAgSphingomonas.NAs	kBacteria	pProteobacteria	cAlphaproteobacteria	oSphingomonadales	fSphingomonadaceae	gSphingomonas	s
kBacteria.NApProteobacteria.NAcGammaproteobacteria.NAoPseudomonadales.NAfPseudomonadaceae.NAgPseudomonas.NAs	kBacteria	pProteobacteria	cGammaproteobacteria	oPseudomonadales	fPseudomonadaceae	gPseudomonas	s	350	54						0.141671		-0.0772387

### Sheet: BactRootSoil2week
term	Kingdom	Phylum	Class	Order	Family	Genus	Species	Aer_rank	Syringic_rank	Vanillic_rank	Att_rank	Aer_combined_rank	Syringic_combined_rank	Vanillic_combined_rank	Aerenchyma	Strigaattachmentspergroot	Syringicacid	Vanillicacid
kBacteria.NApActinobacteria.NAcActinobacteria.NAoCorynebacteriales.NAfNocardiaceae.NAgNocardia.NAs	kBacteria	pActinobacteria	cActinobacteria	oCorynebacteriales	fNocardiaceae	gNocardia	s	112	165	154	15	35.5	42.5	39	0.500479	-0.55884	-0.116031	-0.167687
kBacteria.NApActinobacteria.NAcActinobacteria.NAoCorynebacteriales.NAfNocardiaceae.NAgRhodococcus.NAs	kBacteria	pActinobacteria	cActinobacteria	oCorynebacteriales	fNocardiaceae	gRhodococcus	s	127	175	172	7	40	44.5	49	0.469906	-0.597647	-0.0721986	-0.127833
kBacteria.NApActinobacteria.NAcActinobacteria.NAoMicrococcales.NAfMicrobacteriaceae.NAgLeifsonia.NAs	kBacteria	pActinobacteria	cActinobacteria	oMicrococcales	fMicrobacteriaceae	gLeifsonia	s				92					-0.0103072
kBacteria.NApActinobacteria.NAcActinobacteria.NAoMicrococcales.NAfMicrococcaceae.NAgArthrobacter.NAs	kBacteria	pActinobacteria	cActinobacteria	oMicrococcales	fMicrococcaceae	gArthrobacter	s				42					-0.237898
kBacteria.NApActinobacteria.NAcActinobacteria.NAoPropionibacteriales.NAfNocardioidaceae.NAgAeromicrobium.NAs	kBacteria	pActinobacteria	cActinobacteria	oPropionibacteriales	fNocardioidaceae	gAeromicrobium	s	85	18	25					0.566157		-0.791527	-0.764279
kBacteria.NApFirmicutes.NAcBacilli.NAoBacillales.NAfBacillaceae.NAgBacillus.NAs	kBacteria	pFirmicutes	cBacilli	oBacillales	fBacillaceae	gBacillus	s
kBacteria.NApFirmicutes.NAcBacilli.NAoBacillales.NAfPaenibacillaceae.NAgPaenibacillus.NAs	kBacteria	pFirmicutes	cBacilli	oBacillales	fPaenibacillaceae	gPaenibacillus	s
kBacteria.NApProteobacteria.NAcAlphaproteobacteria.NAoCaulobacterales.NAfCaulobacteraceae.NAgPhenylobacterium.NAs	kBacteria	pProteobacteria	cAlphaproteobacteria	oCaulobacterales	fCaulobacteraceae	gPhenylobacterium	s	170	150	161					0.0982239		-0.166177	-0.157971
kBacteria.NApProteobacteria.NAcAlphaproteobacteria.NAoRhizobiales.NAfBeijerinckiaceae.NAgBosea.NAs	kBacteria	pProteobacteria	cAlphaproteobacteria	oRhizobiales	fBeijerinckiaceae	gBosea	s	166	132	135					0.132202		-0.272257	-0.245413
kBacteria.NApProteobacteria.NAcAlphaproteobacteria.NAoRhizobiales.NAfRhizobiaceae.NAgMesorhizobium.NAs	kBacteria	pProteobacteria	cAlphaproteobacteria	oRhizobiales	fRhizobiaceae	gMesorhizobium	s	161	139	146					0.173258		-0.200323	-0.201344
kBacteria.NApProteobacteria.NAcAlphaproteobacteria.NAoRhizobiales.NAfXanthobacteraceae.NAgBradyrhizobium.NAs	kBacteria	pProteobacteria	cAlphaproteobacteria	oRhizobiales	fXanthobacteraceae	gBradyrhizobium	s	17	2	1					0.832754		-0.862603	-0.855835
kBacteria.NApProteobacteria.NAcAlphaproteobacteria.NAoSphingomonadales.NAfSphingomonadaceae.NAgSphingomonas.NAs	kBacteria	pProteobacteria	cAlphaproteobacteria	oSphingomonadales	fSphingomonadaceae	gSphingomonas	s				28					-0.490597
kBacteria.NApProteobacteria.NAcGammaproteobacteria.NAoPseudomonadales.NAfPseudomonadaceae.NAgPseudomonas.NAs	kBacteria	pProteobacteria	cGammaproteobacteria	oPseudomonadales	fPseudomonadaceae	gPseudomonas	s	125	138	137	30	49	31	35	0.475892	-0.457146	-0.203869	-0.236914

### Sheet: BactRh2week
term	Kingdom	Phylum	Class	Order	Family	Genus	Species	Aer_rank	Syringic_rank	Vanillic_rank	Att_rank	Aer_combined_rank	Syringic_combined_rank	Vanillic_combined_rank	Aerenchyma	Strigaattachmentspergroot	Syringicacid	Vanillicacid
kBacteria.NApActinobacteria.NAcActinobacteria.NAoCorynebacteriales.NAfNocardiaceae.NAgNocardia.NAs	kBacteria	pActinobacteria	cActinobacteria	oCorynebacteriales	fNocardiaceae	gNocardia	s	136	95	159					0.657891		-0.679468	-0.577029
kBacteria.NApActinobacteria.NAcActinobacteria.NAoCorynebacteriales.NAfNocardiaceae.NAgRhodococcus.NAs	kBacteria	pActinobacteria	cActinobacteria	oCorynebacteriales	fNocardiaceae	gRhodococcus	s	269	281	258	20	141	144	137.5	0.165459	-0.58099	-0.093295	-0.274328
kBacteria.NApActinobacteria.NAcActinobacteria.NAoMicrococcales.NAfMicrobacteriaceae.NAgLeifsonia.NAs	kBacteria	pActinobacteria	cActinobacteria	oMicrococcales	fMicrobacteriaceae	gLeifsonia	s
kBacteria.NApActinobacteria.NAcActinobacteria.NAoMicrococcales.NAfMicrococcaceae.NAgArthrobacter.NAs	kBacteria	pActinobacteria	cActinobacteria	oMicrococcales	fMicrococcaceae	gArthrobacter	s				150					-0.284679
kBacteria.NApActinobacteria.NAcActinobacteria.NAoPropionibacteriales.NAfNocardioidaceae.NAgAeromicrobium.NAs	kBacteria	pActinobacteria	cActinobacteria	oPropionibacteriales	fNocardioidaceae	gAeromicrobium	s	62	79	48	100	33	36.5	36.5	0.723995	-0.346691	-0.69364	-0.755056
kBacteria.NApFirmicutes.NAcBacilli.NAoBacillales.NAfBacillaceae.NAgBacillus.NAs	kBacteria	pFirmicutes	cBacilli	oBacillales	fBacillaceae	gBacillus	s	277	264	273					0.135249		-0.142076	-0.164291
kBacteria.NApFirmicutes.NAcBacilli.NAoBacillales.NAfPaenibacillaceae.NAgPaenibacillus.NAs	kBacteria	pFirmicutes	cBacilli	oBacillales	fPaenibacillaceae	gPaenibacillus	s
kBacteria.NApProteobacteria.NAcAlphaproteobacteria.NAoCaulobacterales.NAfCaulobacteraceae.NAgPhenylobacterium.NAs	kBacteria	pProteobacteria	cAlphaproteobacteria	oCaulobacterales	fCaulobacteraceae	gPhenylobacterium	s
kBacteria.NApProteobacteria.NAcAlphaproteobacteria.NAoRhizobiales.NAfBeijerinckiaceae.NAgBosea.NAs	kBacteria	pProteobacteria	cAlphaproteobacteria	oRhizobiales	fBeijerinckiaceae	gBosea	s
kBacteria.NApProteobacteria.NAcAlphaproteobacteria.NAoRhizobiales.NAfRhizobiaceae.NAgMesorhizobium.NAs	kBacteria	pProteobacteria	cAlphaproteobacteria	oRhizobiales	fRhizobiaceae	gMesorhizobium	s		291								-0.0289905
kBacteria.NApProteobacteria.NAcAlphaproteobacteria.NAoRhizobiales.NAfRhizobiaceae.NAgPhyllobacterium.NAs	kBacteria	pProteobacteria	cAlphaproteobacteria	oRhizobiales	fRhizobiaceae	gPhyllobacterium	s	274	280	256	38	150	149.5	144.5	0.156749	-0.510168	-0.0933466	-0.276853
kBacteria.NApProteobacteria.NAcAlphaproteobacteria.NAoRhizobiales.NAfXanthobacteraceae.NAgBradyrhizobium.NAs	kBacteria	pProteobacteria	cAlphaproteobacteria	oRhizobiales	fXanthobacteraceae	gBradyrhizobium	s	1	1	7	175	48.5	33.5	75.5	0.905897	-0.230247	-0.892576	-0.897532
kBacteria.NApProteobacteria.NAcAlphaproteobacteria.NAoSphingomonadales.NAfSphingomonadaceae.NAgSphingomonas.NAs	kBacteria	pProteobacteria	cAlphaproteobacteria	oSphingomonadales	fSphingomonadaceae	gSphingomonas	s				236					-0.0684465
kBacteria.NApProteobacteria.NAcGammaproteobacteria.NAoPseudomonadales.NAfPseudomonadaceae.NAgPseudomonas.NAs	kBacteria	pProteobacteria	cGammaproteobacteria	oPseudomonadales	fPseudomonadaceae	gPseudomonas	s	219	217	201	217	203	202	193	0.339644	-0.106586	-0.327256	-0.408988

### Sheet: BactBK3week
term	Kingdom	Phylum	Class	Order	Family	Genus	Species	Aer_rank	Sub_rank	Att_rank	Aer_combined_rank	Sub_combined_rank	Aerenchyma	Strigaattachmentspergroot	Suberin
kBacteria.NApActinobacteria.NAcActinobacteria.NAoCorynebacteriales.NAfNocardiaceae.NAgNocardia.NAs	kBacteria	pActinobacteria	cActinobacteria	oCorynebacteriales	fNocardiaceae	gNocardia	s	186	166	275	236	223.5	0.25665	-0.00979747	0.281166
kBacteria.NApActinobacteria.NAcActinobacteria.NAoCorynebacteriales.NAfNocardiaceae.NAgRhodococcus.NAs	kBacteria	pActinobacteria	cActinobacteria	oCorynebacteriales	fNocardiaceae	gRhodococcus	s			243				-0.06277
kBacteria.NApActinobacteria.NAcActinobacteria.NAoMicrococcales.NAfMicrobacteriaceae.NAgLeifsonia.NAs	kBacteria	pActinobacteria	cActinobacteria	oMicrococcales	fMicrobacteriaceae	gLeifsonia	s
kBacteria.NApActinobacteria.NAcActinobacteria.NAoMicrococcales.NAfMicrococcaceae.NAgArthrobacter.NAs	kBacteria	pActinobacteria	cActinobacteria	oMicrococcales	fMicrococcaceae	gArthrobacter	s	188	192	111	147.5	151.5	0.251937	-0.218961	0.245856
kBacteria.NApActinobacteria.NAcActinobacteria.NAoPropionibacteriales.NAfNocardioidaceae.NAgAeromicrobium.NAs	kBacteria	pActinobacteria	cActinobacteria	oPropionibacteriales	fNocardioidaceae	gAeromicrobium	s	35	36	27	13	9.5	0.524854	-0.349606	0.515288
kBacteria.NApFirmicutes.NAcBacilli.NAoBacillales.NAfBacillaceae.NAgBacillus.NAs	kBacteria	pFirmicutes	cBacilli	oBacillales	fBacillaceae	gBacillus	s	257	308				0.122566		0.0363538
kBacteria.NApFirmicutes.NAcBacilli.NAoBacillales.NAfPaenibacillaceae.NAgPaenibacillus.NAs	kBacteria	pFirmicutes	cBacilli	oBacillales	fPaenibacillaceae	gPaenibacillus	s
kBacteria.NApProteobacteria.NAcAlphaproteobacteria.NAoCaulobacterales.NAfCaulobacteraceae.NAgPhenylobacterium.NAs	kBacteria	pProteobacteria	cAlphaproteobacteria	oCaulobacterales	fCaulobacteraceae	gPhenylobacterium	s
kBacteria.NApProteobacteria.NAcAlphaproteobacteria.NAoRhizobiales.NAfBeijerinckiaceae.NAgBosea.NAs	kBacteria	pProteobacteria	cAlphaproteobacteria	oRhizobiales	fBeijerinckiaceae	gBosea	s
kBacteria.NApProteobacteria.NAcAlphaproteobacteria.NAoRhizobiales.NAfRhizobiaceae.NAgMesorhizobium.NAs	kBacteria	pProteobacteria	cAlphaproteobacteria	oRhizobiales	fRhizobiaceae	gMesorhizobium	s
kBacteria.NApProteobacteria.NAcAlphaproteobacteria.NAoRhizobiales.NAfRhizobiaceae.NAgPhyllobacterium.NAs	kBacteria	pProteobacteria	cAlphaproteobacteria	oRhizobiales	fRhizobiaceae	gPhyllobacterium	s	299	319	75	192.5	186.5	0.059108	-0.258548	0.0108161
kBacteria.NApProteobacteria.NAcAlphaproteobacteria.NAoRhizobiales.NAfXanthobacteraceae.NAgBradyrhizobium.NAs	kBacteria	pProteobacteria	cAlphaproteobacteria	oRhizobiales	fXanthobacteraceae	gBradyrhizobium	s	97	54	64	63.5	42	0.395621	-0.28226	0.482811
kBacteria.NApProteobacteria.NAcAlphaproteobacteria.NAoSphingomonadales.NAfSphingomonadaceae.NAgSphingomonas.NAs	kBacteria	pProteobacteria	cAlphaproteobacteria	oSphingomonadales	fSphingomonadaceae	gSphingomonas	s
kBacteria.NApProteobacteria.NAcGammaproteobacteria.NAoPseudomonadales.NAfPseudomonadaceae.NAgPseudomonas.NAs	kBacteria	pProteobacteria	cGammaproteobacteria	oPseudomonadales	fPseudomonadaceae	gPseudomonas	s	332					0.00621787

### Sheet: BactRootSoil3week
term	Kingdom	Phylum	Class	Order	Family	Genus	Species	Aer_rank	Sub_rank	Att_rank	Aer_combined_rank	Sub_combined_rank	Aerenchyma	Strigaattachmentspergroot	Suberin
kBacteria.NApActinobacteria.NAcActinobacteria.NAoCorynebacteriales.NAfNocardiaceae.NAgNocardia.NAs	kBacteria	pActinobacteria	cActinobacteria	oCorynebacteriales	fNocardiaceae	gNocardia	s	12	14	30	3	4	0.692651	-0.390721	0.820948
kBacteria.NApActinobacteria.NAcActinobacteria.NAoCorynebacteriales.NAfNocardiaceae.NAgRhodococcus.NAs	kBacteria	pActinobacteria	cActinobacteria	oCorynebacteriales	fNocardiaceae	gRhodococcus	s	154	115				0.252243		0.447895
kBacteria.NApActinobacteria.NAcActinobacteria.NAoMicrococcales.NAfMicrobacteriaceae.NAgLeifsonia.NAs	kBacteria	pActinobacteria	cActinobacteria	oMicrococcales	fMicrobacteriaceae	gLeifsonia	s	140	167				0.294938		0.124128
kBacteria.NApActinobacteria.NAcActinobacteria.NAoMicrococcales.NAfMicrococcaceae.NAgArthrobacter.NAs	kBacteria	pActinobacteria	cActinobacteria	oMicrococcales	fMicrococcaceae	gArthrobacter	s			39				-0.324599
kBacteria.NApActinobacteria.NAcActinobacteria.NAoPropionibacteriales.NAfNocardioidaceae.NAgAeromicrobium.NAs	kBacteria	pActinobacteria	cActinobacteria	oPropionibacteriales	fNocardioidaceae	gAeromicrobium	s	40	26	83	61.5	53	0.648103	-0.166689	0.806541
kBacteria.NApFirmicutes.NAcBacilli.NAoBacillales.NAfBacillaceae.NAgBacillus.NAs	kBacteria	pFirmicutes	cBacilli	oBacillales	fBacillaceae	gBacillus	s	185					0.0932713
kBacteria.NApFirmicutes.NAcBacilli.NAoBacillales.NAfPaenibacillaceae.NAgPaenibacillus.NAs	kBacteria	pFirmicutes	cBacilli	oBacillales	fPaenibacillaceae	gPaenibacillus	s		171						0.103539
kBacteria.NApProteobacteria.NAcAlphaproteobacteria.NAoCaulobacterales.NAfCaulobacteraceae.NAgPhenylobacterium.NAs	kBacteria	pProteobacteria	cAlphaproteobacteria	oCaulobacterales	fCaulobacteraceae	gPhenylobacterium	s
kBacteria.NApProteobacteria.NAcAlphaproteobacteria.NAoRhizobiales.NAfBeijerinckiaceae.NAgBosea.NAs	kBacteria	pProteobacteria	cAlphaproteobacteria	oRhizobiales	fBeijerinckiaceae	gBosea	s	176	152				0.153054		0.227015
kBacteria.NApProteobacteria.NAcAlphaproteobacteria.NAoRhizobiales.NAfRhizobiaceae.NAgMesorhizobium.NAs	kBacteria	pProteobacteria	cAlphaproteobacteria	oRhizobiales	fRhizobiaceae	gMesorhizobium	s	66	138				0.583441		0.336571
kBacteria.NApProteobacteria.NAcAlphaproteobacteria.NAoRhizobiales.NAfRhizobiaceae.NAgPhyllobacterium.NAs	kBacteria	pProteobacteria	cAlphaproteobacteria	oRhizobiales	fRhizobiaceae	gPhyllobacterium	s		182						0.0441918
kBacteria.NApProteobacteria.NAcAlphaproteobacteria.NAoRhizobiales.NAfXanthobacteraceae.NAgBradyrhizobium.NAs	kBacteria	pProteobacteria	cAlphaproteobacteria	oRhizobiales	fXanthobacteraceae	gBradyrhizobium	s	1	59	86	30	74	0.902253	-0.15103	0.698579
kBacteria.NApProteobacteria.NAcAlphaproteobacteria.NAoSphingomonadales.NAfSphingomonadaceae.NAgSphingomonas.NAs	kBacteria	pProteobacteria	cAlphaproteobacteria	oSphingomonadales	fSphingomonadaceae	gSphingomonas	s
kBacteria.NApProteobacteria.NAcGammaproteobacteria.NAoBetaproteobacteriales.NAfBurkholderiaceae.NAgComamonas.NAs	kBacteria	pProteobacteria	cGammaproteobacteria	oBetaproteobacteriales	fBurkholderiaceae	gComamonas	s	190					0.0510021
kBacteria.NApProteobacteria.NAcGammaproteobacteria.NAoPseudomonadales.NAfPseudomonadaceae.NAgPseudomonas.NAs	kBacteria	pProteobacteria	cGammaproteobacteria	oPseudomonadales	fPseudomonadaceae	gPseudomonas	s	62	143				0.595836		0.287175

### Sheet: BactRootSand3week
term	Kingdom	Phylum	Class	Order	Family	Genus	Species	Aer_rank	Sub_rank	Att_rank	Aer_combined_rank	Sub_combined_rank	Strigaattachmentspergroot	Aerenchyma	Suberin
kBacteria.NApActinobacteria.NAcActinobacteria.NAoCorynebacteriales.NAfNocardiaceae.NAgRhodococcus.NAs	kBacteria	pActinobacteria	cActinobacteria	oCorynebacteriales	fNocardiaceae	gRhodococcus	s
kBacteria.NApActinobacteria.NAcActinobacteria.NAoMicrococcales.NAfMicrobacteriaceae.NAgLeifsonia.NAs	kBacteria	pActinobacteria	cActinobacteria	oMicrococcales	fMicrobacteriaceae	gLeifsonia	s
kBacteria.NApActinobacteria.NAcActinobacteria.NAoPropionibacteriales.NAfNocardioidaceae.NAgAeromicrobium.NAs	kBacteria	pActinobacteria	cActinobacteria	oPropionibacteriales	fNocardioidaceae	gAeromicrobium	s	25	57					0.676614	0.383988
kBacteria.NApFirmicutes.NAcBacilli.NAoBacillales.NAfBacillaceae.NAgBacillus.NAs	kBacteria	pFirmicutes	cBacilli	oBacillales	fBacillaceae	gBacillus	s
kBacteria.NApFirmicutes.NAcBacilli.NAoBacillales.NAfPaenibacillaceae.NAgPaenibacillus.NAs	kBacteria	pFirmicutes	cBacilli	oBacillales	fPaenibacillaceae	gPaenibacillus	s	48	68	52	46	58	-0.259294	0.497048	0.288002
kBacteria.NApProteobacteria.NAcAlphaproteobacteria.NAoCaulobacterales.NAfCaulobacteraceae.NAgPhenylobacterium.NAs	kBacteria	pProteobacteria	cAlphaproteobacteria	oCaulobacterales	fCaulobacteraceae	gPhenylobacterium	s	46	38	56	48.5	49	-0.22553	0.563108	0.497054
kBacteria.NApProteobacteria.NAcAlphaproteobacteria.NAoRhizobiales.NAfBeijerinckiaceae.NAgBosea.NAs	kBacteria	pProteobacteria	cAlphaproteobacteria	oRhizobiales	fBeijerinckiaceae	gBosea	s	74	46	47	52	47.5	-0.313359	0.174476	0.447895
kBacteria.NApProteobacteria.NAcAlphaproteobacteria.NAoRhizobiales.NAfRhizobiaceae.NAgMesorhizobium.NAs	kBacteria	pProteobacteria	cAlphaproteobacteria	oRhizobiales	fRhizobiaceae	gMesorhizobium	s	59	15	30	41	17	-0.483338	0.42188	0.641006
kBacteria.NApProteobacteria.NAcAlphaproteobacteria.NAoRhizobiales.NAfXanthobacteraceae.NAgBradyrhizobium.NAs	kBacteria	pProteobacteria	cAlphaproteobacteria	oRhizobiales	fXanthobacteraceae	gBradyrhizobium	s	60	3	12	33	1	-0.618967	0.414651	0.835686
kBacteria.NApProteobacteria.NAcAlphaproteobacteria.NAoSphingomonadales.NAfSphingomonadaceae.NAgSphingomonas.NAs	kBacteria	pProteobacteria	cAlphaproteobacteria	oSphingomonadales	fSphingomonadaceae	gSphingomonas	s	17						0.742227
kBacteria.NApProteobacteria.NAcGammaproteobacteria.NAoPseudomonadales.NAfPseudomonadaceae.NAgPseudomonas.NAs	kBacteria	pProteobacteria	cGammaproteobacteria	oPseudomonadales	fPseudomonadaceae	gPseudomonas	s	72						0.188114
kBacteria.NApProteobacteria.NAcGammaproteobacteria.NAoXanthomonadales.NAfXanthomonadaceae.NAgXanthomonas.NAs	kBacteria	pProteobacteria	cGammaproteobacteria	oXanthomonadales	fXanthomonadaceae	gXanthomonas	s	56						0.445515

### Sheet: BactRh3week
term	Kingdom	Phylum	Class	Order	Family	Genus	Species	Aer_rank	Sub_rank	Att_rank	Aer_combined_rank	Sub_combined_rank	Aerenchyma	Strigaattachmentspergroot	Suberin
kBacteria.NApActinobacteria.NAcActinobacteria.NAoCorynebacteriales.NAfNocardiaceae.NAgRhodococcus.NAs	kBacteria	pActinobacteria	cActinobacteria	oCorynebacteriales	fNocardiaceae	gRhodococcus	s			154				-0.116722
kBacteria.NApActinobacteria.NAcActinobacteria.NAoMicrococcales.NAfMicrobacteriaceae.NAgLeifsonia.NAs	kBacteria	pActinobacteria	cActinobacteria	oMicrococcales	fMicrobacteriaceae	gLeifsonia	s
kBacteria.NApActinobacteria.NAcActinobacteria.NAoMicrococcales.NAfMicrococcaceae.NAgArthrobacter.NAs	kBacteria	pActinobacteria	cActinobacteria	oMicrococcales	fMicrococcaceae	gArthrobacter	s	215					0.319668
kBacteria.NApActinobacteria.NAcActinobacteria.NAoPropionibacteriales.NAfNocardioidaceae.NAgAeromicrobium.NAs	kBacteria	pActinobacteria	cActinobacteria	oPropionibacteriales	fNocardioidaceae	gAeromicrobium	s	128	128	51	89.5	92.5	0.540133	-0.657147	0.518253
kBacteria.NApFirmicutes.NAcBacilli.NAoBacillales.NAfBacillaceae.NAgBacillus.NAs	kBacteria	pFirmicutes	cBacilli	oBacillales	fBacillaceae	gBacillus	s	228					0.274105
kBacteria.NApFirmicutes.NAcBacilli.NAoBacillales.NAfPaenibacillaceae.NAgPaenibacillus.NAs	kBacteria	pFirmicutes	cBacilli	oBacillales	fPaenibacillaceae	gPaenibacillus	s
kBacteria.NApProteobacteria.NAcAlphaproteobacteria.NAoCaulobacterales.NAfCaulobacteraceae.NAgPhenylobacterium.NAs	kBacteria	pProteobacteria	cAlphaproteobacteria	oCaulobacterales	fCaulobacteraceae	gPhenylobacterium	s
kBacteria.NApProteobacteria.NAcAlphaproteobacteria.NAoRhizobiales.NAfBeijerinckiaceae.NAgBosea.NAs	kBacteria	pProteobacteria	cAlphaproteobacteria	oRhizobiales	fBeijerinckiaceae	gBosea	s
kBacteria.NApProteobacteria.NAcAlphaproteobacteria.NAoRhizobiales.NAfRhizobiaceae.NAgMesorhizobium.NAs	kBacteria	pProteobacteria	cAlphaproteobacteria	oRhizobiales	fRhizobiaceae	gMesorhizobium	s			92				-0.275771
kBacteria.NApProteobacteria.NAcAlphaproteobacteria.NAoRhizobiales.NAfRhizobiaceae.NAgPhyllobacterium.NAs	kBacteria	pProteobacteria	cAlphaproteobacteria	oRhizobiales	fRhizobiaceae	gPhyllobacterium	s	196	238	71	142	164	0.368337	-0.382083	0.0735842
kBacteria.NApProteobacteria.NAcAlphaproteobacteria.NAoRhizobiales.NAfXanthobacteraceae.NAgBradyrhizobium.NAs	kBacteria	pProteobacteria	cAlphaproteobacteria	oRhizobiales	fXanthobacteraceae	gBradyrhizobium	s	16	2	72	3.5	7	0.763056	-0.379541	0.855587
kBacteria.NApProteobacteria.NAcAlphaproteobacteria.NAoSphingomonadales.NAfSphingomonadaceae.NAgSphingomonas.NAs	kBacteria	pProteobacteria	cAlphaproteobacteria	oSphingomonadales	fSphingomonadaceae	gSphingomonas	s
kBacteria.NApProteobacteria.NAcGammaproteobacteria.NAoPseudomonadales.NAfPseudomonadaceae.NAgPseudomonas.NAs	kBacteria	pProteobacteria	cGammaproteobacteria	oPseudomonadales	fPseudomonadaceae	gPseudomonas	s	120	244				0.553608		0.0280963
kBacteria.NApProteobacteria.NAcGammaproteobacteria.NAoXanthomonadales.NAfXanthomonadaceae.NAgXanthomonas.NAs	kBacteria	pProteobacteria	cGammaproteobacteria	oXanthomonadales	fXanthomonadaceae	gXanthomonas	s	243					0.216696
