## Supplementary Dataset 6 for "The soil microbiome reduces Striga infection of sorghum by modulation of host-derived signaling molecules and root development"

### Sheet: Haustorium assay
Isolate	Syringic acid	Vanilic acid
mock	72.6027	39.1304
mock	72.9412	35.8209
mock	62.8571	25.3731
mock	69.8113	16.9231
NIOO2050	78.2051	30.7692
NIOO2050	70.8333	29.5775
NIOO2050	61.4458	36.3636
NIOO2050	58.2278	12.1212
NIOO1987	5.26316	37.6812
NIOO1987	0	34.5679
NIOO1987	1.16279	35.7143
NIOO1987	4.54545	37.2549
NIOO2070	82.9787	48.7179
NIOO2070	83.0986	49.3827
NIOO2070	86.5672	44.8718
NIOO2070	66.6667	54.9296

### Sheet: Aerenchyma
Experiment	Sample	Strain	Rep	Pycnometer	Pycnometer+water	Root weight	pycnometer+water+roots	pycnometer+water+roots after vacumm	Porosity
1	1987_2	1987	2	10	79860	182.6	79878.9	79894.4	9.46854
1	1987_4	1987	4	14	79654.7	232.4	79633.7	79672.4	15.2723
1	1987_5	1987	5	12	80033.8	277.6	80019.5	80060.4	14.0116
1	1987_6	1987	6	7	79987.3	240.8	79965.7	79992	10.0229
1	2039_1	2039	1	4	80057.3	263.4	80052	80087.6	13.249
1	2039_2	2039	2	12	79995.7	246.3	80011.7	80038.1	11.4633
1	2039_4	2039	4	7	79958.4	256.7	79952.1	79992	15.1711
1	2039_6	2039	6	5	79277.5	233.9	79288	79309.7	9.71352
1	2050_2	2050	2	13	78189	165.1	78063.4	78194.3	45.0292
1	2050_3	2050	3	6	78870.9	185.9	78826.3	78855	12.4512
1	2050_4	2050	4	5	79273.6	182.6	79273.2	79287.5	7.81421
1	2050_5	2050	5	1	80016.6	225.4	79994.5	80037.5	17.3737
1	2050_6	2050	6	8	79321.8	226.6	79359.6	79361	0.741525
1	mock_1	mock	1	1	79988	269	79972.2	80015	15.0281
1	mock_3	mock	3	1	80004	182.2	79990.6	80014.2	12.0654
1	mock_4	mock	4	11	79061.3	171.8	79073.4	79084.5	6.95053
1	mock_5	mock	5	4	80082.7	306.8	80084.6	80131.2	15.2837
1	mock_6	mock	6	4	80088.3	228.4	80088.3	80100.7	5.42907
2	1979_2	1979	2	5	48634.7	180.2	48640.9	48655.7	8.50575
2	1979_3	1979	3	11	47981.3	319.1	47987.4	48017.5	9.61661
2	1979_4	1979	4	14	45246.4	413	45289.5	45318.8	7.92106
2	1979_5	1979	5	20	44989.3	337.6	44990.8	45009.1	5.44481
2	1979_6	1979	6	25	44936.9	280.3	44949.7	44956	2.35514
2	2070_1	2070	1	2	46797	250.2	46825	46841.9	7.60576
2	2070_2	2070	2	6	47426.2	240.9	47449.5	47460.5	5.05515
2	2070_3	2070	3	12	47585.2	270.5	47579.3	47618.2	14.0738
2	2070_4	2070	4	15	47338.2	338.3	47347.3	47371	7.19927
2	2070_5	2070	5	21	45036	317.3	45042.2	45063.2	6.75024
2	2070_6	2070	6	26	44906.3	373.8	44942.5	44944.3	0.533175
2	2073_1	2073	1	3	45304.8	213.3	45324.9	45340	7.81573
2	2073_6	2073	6	27	44630.6	212.9	44635.4	44652.4	8.16915
2	2105_1	2105	1	4	47570.8	382.6	47617.9	47634.4	4.91803
2	2105_2	2105	2	8	47620.7	245.2	47619.3	47647.4	11.395
2	2105_4	2105	4	17	46030	150.9	46035.4	46068.6	22.8179
2	2105_6	2105	6	28	45586	179.1	45599.2	45624.1	15.009
2	2106_4	2106	4	18	45762.2	317	45761.4	45796.7	11.1076
2	2106_5	2106	5	24	49250.6	298.6	49265.3	49268.4	1.09193
2	2106_6	2106	6	29	45017.9	215.9	45033.8	45044.1	5.15
2	mock_2	mock	2	10	47866	272.8	47865.3	47896.9	11.5539
2	mock_4	mock	4	19	48137.8	332.6	48147.8	48171.3	7.28456
2	mock_6	mock	6	30	43738.5	169.7	43749	43757.9	5.59045
3	2050_2	2050	2	5	48624.6	294.9	48644.5	48661	6
3	2050_3	2050	3	8	47548.7	329.2	47562.3	47580	5.60837
3	2050_4	2050	4	11	47968.9	260.6	47991.9	48004	5.09259
3	2050_5	2050	5	14	44898.5	369.1	44916.5	44936.7	5.75335
3	2050_6	2050	6	17	46407.1	368	46401.4	46421.2	5.29837
3	2050_7	2050	7	20	44632.8	269.9	44632.6	44653.1	7.58978
3	2050_8	2050	8	23	44416.1	301.9	44397.4	44403.8	1.99626
3	2050_9	2050	9	26	44912	333.6	44914.9	44930.4	4.68703
3	2050_10	2050	10	29	45025.2	320.2	45022.2	45045.6	7.2401
3	2050_11	2050	11	32	48243.8	352.5	48268	48278.5	3.19829
3	2050_12	2050	12	34	48085.8	322.7	48104	48112.9	2.92282
3	2050_13	2050	13	35	45585.6	454	45592.6	45600.7	1.81208
3	2050_14	2050	14	38	48180.5	299.2	48189.9	48201.3	3.93375
3	2050_15	2050	15	A3	47373.8	430.3	47379.2	47387.3	1.90633
3	2105_1	2105	1	3	45302.2	230.1	45318.9	45325.2	2.9522
3	2105_2	2105	2	6	47440.8	217.6	47467.6	47475.2	3.98323
3	2105_5	2105	5	15	47327.6	276.1	47349.8	47357.3	2.95392
3	2105_6	2105	6	18	458423	373	45866.5	45878	0.00278498
3	2105_7	2105	7	21	45028.8	288.4	45056.5	45064.5	3.06866
3	2105_8	2105	8	24	49250.6	271.5	49258	49275.4	6.58841
3	2105_9	2105	9	27	44641.7	407.8	44642.9	44660	4.20561
3	2105_13	2105	13	36	47655.4	377.7	47682.8	47701.7	5.39538
3	2105_14	2105	14	39	46897.9	401.3	46886.3	46910.9	5.95786
3	2105_15	2105	15	A4	46544	311.8	46555.4	46572.2	5.59254
3	mock_2	mock	2	4	47568.1	268.2	47592.5	47599.2	2.74815
3	mock_4	mock	4	10	47860.6	368.2	47884.2	47894.5	2.98897
3	mock_5	mock	5	13	48101.2	291.4	48127.5	48142.1	5.50736
3	mock_6	mock	6	16	48046.1	229	48061.3	48074.1	5.9869
3	mock_7	mock	7	19	48587.4	296.7	48601.5	48611	3.36164
3	mock_8	mock	8	22	44957.2	364.1	44967.1	44991.9	7.00169
3	mock_9	mock	9	25	44932.9	165.1	44945	44963.1	11.8301
3	mock_10	mock	10	28	45612.9	250.8	45603.7	45627.1	9
3	mock_11	mock	11	31	48552.7	175.6	48559.8	48562.6	1.66172
3	mock_12	mock	12	33	46581	285.5	46578.2	46593.7	5.37634
3	mock_14	mock	14	37	46529.5	444.7	46535.4	46553	4.01094

### Sheet: Suberin-quantitative
Root region	Sample	Strain	Rep	Cell #	Mean
6-7cm	1979_1	1979	1	1	17.215
6-7cm	1979_1	1979	1	2	18.779
6-7cm	1979_1	1979	1	3	12.611
6-7cm	1979_3	1979	3	1	26.428
6-7cm	1979_3	1979	3	2	25.54
6-7cm	1979_3	1979	3	3	24.348
6-7cm	1979_4	1979	4	1	43.196
6-7cm	1979_4	1979	4	2	26.181
6-7cm	1979_4	1979	4	3	23.712
6-7cm	1979_7	1979	7	1	20.355
6-7cm	1979_7	1979	7	2	19.067
6-7cm	1979_7	1979	7	3	18.518
6-7cm	1979_8	1979	8	1	20.103
6-7cm	1979_8	1979	8	2	20.034
6-7cm	1979_8	1979	8	3	15.192
6-7cm	1979_9	1979	9	1	12.633
6-7cm	1979_9	1979	9	2	13.018
6-7cm	1979_9	1979	9	3	8.382
6-7cm	1979_10	1979	10	1	8.082
6-7cm	1979_10	1979	10	2	8.115
6-7cm	1979_10	1979	10	3	8.046
6-7cm	1979_11	1979	11	1	32.24
6-7cm	1979_11	1979	11	2	27.534
6-7cm	1979_11	1979	11	3	24.961
6-7cm	1979_13	1979	13	1	32.522
6-7cm	1979_13	1979	13	2	21.534
6-7cm	1979_13	1979	13	3	22.296
6-7cm	1979_14	1979	14	1	38.916
6-7cm	1979_14	1979	14	2	32.758
6-7cm	1979_14	1979	14	3	26.085
6-7cm	1979_15	1979	15	1	18.076
6-7cm	1979_15	1979	15	2	15.246
6-7cm	1979_15	1979	15	3	16.905
3-4cm	1979_1	1979	1	1	19.771
3-4cm	1979_1	1979	1	2	15.825
3-4cm	1979_1	1979	1	3	18.294
3-4cm	1979_3	1979	3	1	23.226
3-4cm	1979_3	1979	3	2	28.286
3-4cm	1979_3	1979	3	3	28.426
3-4cm	1979_4	1979	4	1	7.505
3-4cm	1979_4	1979	4	2	6.521
3-4cm	1979_4	1979	4	3	6.802
3-4cm	1979_6	1979	6	1	17
3-4cm	1979_6	1979	6	2	17.383
3-4cm	1979_6	1979	6	3	11.558
3-4cm	1979_7	1979	7	1	27.148
3-4cm	1979_7	1979	7	2	27.115
3-4cm	1979_7	1979	7	3	22.573
3-4cm	1979_8	1979	8	1	12.308
3-4cm	1979_8	1979	8	2	16.042
3-4cm	1979_8	1979	8	3	21.026
3-4cm	1979_10	1979	10	1	8.288
3-4cm	1979_10	1979	10	2	8.565
3-4cm	1979_10	1979	10	3	7.025
3-4cm	1979_11	1979	11	1	19.926
3-4cm	1979_11	1979	11	2	18.794
3-4cm	1979_11	1979	11	3	15.916
3-4cm	1979_13	1979	13	1	27.28
3-4cm	1979_13	1979	13	2	21.442
3-4cm	1979_13	1979	13	3	20.864
3-4cm	1979_14	1979	14	1	19.861
3-4cm	1979_14	1979	14	2	19.941
3-4cm	1979_14	1979	14	3	21.761
3-4cm	1979_15	1979	15	1	19.852
3-4cm	1979_15	1979	15	2	14.467
3-4cm	1979_15	1979	15	3	15.973
6-7cm	2073_1	2073	1	1	14.566
6-7cm	2073_1	2073	1	2	10.587
6-7cm	2073_1	2073	1	3	10.93
6-7cm	2073_2	2073	2	1	18.518
6-7cm	2073_2	2073	2	2	19.71
6-7cm	2073_2	2073	2	3	17.045
6-7cm	2073_3	2073	3	1	16.844
6-7cm	2073_3	2073	3	2	12.558
6-7cm	2073_3	2073	3	3	14.6
6-7cm	2073_4	2073	4	1	25.616
6-7cm	2073_4	2073	4	2	20.122
6-7cm	2073_4	2073	4	3	20.572
6-7cm	2073_6	2073	6	1	20.865
6-7cm	2073_6	2073	6	2	19.342
6-7cm	2073_6	2073	6	3	15.5
6-7cm	2073_7	2073	7	1	8.057
6-7cm	2073_7	2073	7	2	8.224
6-7cm	2073_7	2073	7	3	5.059
6-7cm	2073_8	2073	8	1	25.151
6-7cm	2073_8	2073	8	2	19.787
6-7cm	2073_8	2073	8	3	17.84
6-7cm	2073_9	2073	9	1	14.587
6-7cm	2073_9	2073	9	2	20.939
6-7cm	2073_9	2073	9	3	15.149
6-7cm	2073_10	2073	10	1	21.643
6-7cm	2073_10	2073	10	2	15.498
6-7cm	2073_10	2073	10	3	18.376
6-7cm	2073_11	2073	11	1	13.244
6-7cm	2073_11	2073	11	2	12.914
6-7cm	2073_11	2073	11	3	11.81
6-7cm	2073_12	2073	12	1	18.735
6-7cm	2073_12	2073	12	2	19.051
6-7cm	2073_12	2073	12	3	10.794
6-7cm	2073_13	2073	13	1	28.92
6-7cm	2073_13	2073	13	2	32.324
6-7cm	2073_13	2073	13	3	30.289
3-4cm	2073_1	2073	1	1	7.62
3-4cm	2073_1	2073	1	2	8.471
3-4cm	2073_1	2073	1	3	13.271
3-4cm	2073_2	2073	2	1	15.42
3-4cm	2073_2	2073	2	2	13.811
3-4cm	2073_2	2073	2	3	9.226
3-4cm	2073_3	2073	3	1	12.31
3-4cm	2073_3	2073	3	2	11.758
3-4cm	2073_3	2073	3	3	10.466
3-4cm	2073_4	2073	4	1	24.606
3-4cm	2073_4	2073	4	2	21.027
3-4cm	2073_4	2073	4	3	21.919
3-4cm	2073_5	2073	5	1	24.158
3-4cm	2073_5	2073	5	2	26.129
3-4cm	2073_5	2073	5	3	22.765
3-4cm	2073_6	2073	6	1	10.981
3-4cm	2073_6	2073	6	2	11.323
3-4cm	2073_6	2073	6	3	13.034
3-4cm	2073_7	2073	7	1	11.429
3-4cm	2073_7	2073	7	2	8.269
3-4cm	2073_7	2073	7	3	6.503
3-4cm	2073_8	2073	8	1	19.098
3-4cm	2073_8	2073	8	2	15.437
3-4cm	2073_8	2073	8	3	18.947
3-4cm	2073_9	2073	9	1	NA
3-4cm	2073_9	2073	9	2	NA
3-4cm	2073_9	2073	9	3	NA
3-4cm	2073_11	2073	11	1	17.621
3-4cm	2073_11	2073	11	2	13.498
3-4cm	2073_11	2073	11	3	18.333
3-4cm	2073_12	2073	12	1	10.195
3-4cm	2073_12	2073	12	2	10.277
3-4cm	2073_12	2073	12	3	10.362
3-4cm	2073_14	2073	14	1	17.313
3-4cm	2073_14	2073	14	2	15.569
3-4cm	2073_14	2073	14	3	15.484
3-4cm	2073_15	2073	15	1	12.023
3-4cm	2073_15	2073	15	2	10.677
3-4cm	2073_15	2073	15	3	10.448
6-7cm	2105_2	2105	2	1	23.772
6-7cm	2105_2	2105	2	2	16.9
6-7cm	2105_2	2105	2	3	15.167
6-7cm	2105_3	2105	3	1	33.371
6-7cm	2105_3	2105	3	2	27.144
6-7cm	2105_3	2105	3	3	24.84
6-7cm	2105_4	2105	4	1	16.682
6-7cm	2105_4	2105	4	2	12.388
6-7cm	2105_4	2105	4	3	15.219
6-7cm	2105_5	2105	5	1	21.401
6-7cm	2105_5	2105	5	2	26.734
6-7cm	2105_5	2105	5	3	21.237
6-7cm	2105_6	2105	6	1	7.398
6-7cm	2105_6	2105	6	2	6.545
6-7cm	2105_6	2105	6	3	6.894
6-7cm	2105_9	2105	9	1	14.266
6-7cm	2105_9	2105	9	2	9.75
6-7cm	2105_9	2105	9	3	8.846
6-7cm	2105_10	2105	10	1	18.218
6-7cm	2105_10	2105	10	2	11.827
6-7cm	2105_10	2105	10	3	19.757
6-7cm	2105_11	2105	11	1	7.558
6-7cm	2105_11	2105	11	2	10.736
6-7cm	2105_11	2105	11	3	9.505
6-7cm	2105_12	2105	12	1	23.469
6-7cm	2105_12	2105	12	2	15.173
6-7cm	2105_12	2105	12	3	13.318
3-4cm	2105_2	2105	2	1	11.891
3-4cm	2105_2	2105	2	2	9.315
3-4cm	2105_2	2105	2	3	10.727
3-4cm	2105_3	2105	3	1	22.893
3-4cm	2105_3	2105	3	2	27.789
3-4cm	2105_3	2105	3	3	23.5
3-4cm	2105_4	2105	4	1	14.436
3-4cm	2105_4	2105	4	2	14.545
3-4cm	2105_4	2105	4	3	10.778
3-4cm	2105_5	2105	5	1	26.267
3-4cm	2105_5	2105	5	2	23.491
3-4cm	2105_5	2105	5	3	23.8
3-4cm	2105_6	2105	6	1	12.542
3-4cm	2105_6	2105	6	2	11.837
3-4cm	2105_6	2105	6	3	13.217
3-4cm	2105_7	2105	7	1	11.607
3-4cm	2105_7	2105	7	2	12.764
3-4cm	2105_7	2105	7	3	14.061
3-4cm	2105_8	2105	8	1	13.803
3-4cm	2105_8	2105	8	2	12.048
3-4cm	2105_8	2105	8	3	9.882
3-4cm	2105_9	2105	9	1	18.862
3-4cm	2105_9	2105	9	2	19.576
3-4cm	2105_9	2105	9	3	22.169
3-4cm	2105_10	2105	10	1	8.051
3-4cm	2105_10	2105	10	2	10.636
3-4cm	2105_10	2105	10	3	9.704
3-4cm	2105_12	2105	12	1	13.043
3-4cm	2105_12	2105	12	2	16
3-4cm	2105_12	2105	12	3	12.755
3-4cm	2105_13	2105	13	1	6.135
3-4cm	2105_13	2105	13	2	5.569
3-4cm	2105_13	2105	13	3	6.297
3-4cm	2105_14	2105	14	1	9.892
3-4cm	2105_14	2105	14	2	10.163
3-4cm	2105_14	2105	14	3	8.211
3-4cm	2105_15	2105	15	1	22.541
3-4cm	2105_15	2105	15	2	23.463
3-4cm	2105_15	2105	15	3	24.98
6-7cm	mock_1	mock	1	1	20.582
6-7cm	mock_1	mock	1	2	17.672
6-7cm	mock_1	mock	1	3	21.516
6-7cm	mock_2	mock	2	1	30.32
6-7cm	mock_2	mock	2	2	34.689
6-7cm	mock_2	mock	2	3	28.838
6-7cm	mock_3	mock	3	1	14.369
6-7cm	mock_3	mock	3	2	18.475
6-7cm	mock_3	mock	3	3	17.398
6-7cm	mock_4	mock	4	1	11.58
6-7cm	mock_4	mock	4	2	12.993
6-7cm	mock_4	mock	4	3	13.302
6-7cm	mock_5	mock	5	1	25.411
6-7cm	mock_5	mock	5	2	21.264
6-7cm	mock_5	mock	5	3	20.743
6-7cm	mock_6	mock	6	1	19.428
6-7cm	mock_6	mock	6	2	14.925
6-7cm	mock_6	mock	6	3	16.685
6-7cm	mock_7	mock	7	1	18.072
6-7cm	mock_7	mock	7	2	21.882
6-7cm	mock_7	mock	7	3	19.627
6-7cm	mock_8	mock	8	1	24.724
6-7cm	mock_8	mock	8	2	30.577
6-7cm	mock_8	mock	8	3	29.635
6-7cm	mock_10	mock	10	1	22.371
6-7cm	mock_10	mock	10	2	24.911
6-7cm	mock_10	mock	10	3	20.095
6-7cm	mock_12	mock	12	1	18.94
6-7cm	mock_12	mock	12	2	22.726
6-7cm	mock_12	mock	12	3	22.846
6-7cm	mock_13	mock	13	1	9.772
6-7cm	mock_13	mock	13	2	11.537
6-7cm	mock_13	mock	13	3	14.094
6-7cm	mock_14	mock	14	1	27.056
6-7cm	mock_14	mock	14	2	29.39
6-7cm	mock_14	mock	14	3	25.178
3-4cm	mock_1	mock	1	1	17.888
3-4cm	mock_1	mock	1	2	18.908
3-4cm	mock_1	mock	1	3	18.017
3-4cm	mock_2	mock	2	1	26.932
3-4cm	mock_2	mock	2	2	27.339
3-4cm	mock_2	mock	2	3	26.539
3-4cm	mock_3	mock	3	1	19.707
3-4cm	mock_3	mock	3	2	19.093
3-4cm	mock_3	mock	3	3	18.086
3-4cm	mock_4	mock	4	1	14.517
3-4cm	mock_4	mock	4	2	13.545
3-4cm	mock_4	mock	4	3	12.664
3-4cm	mock_5	mock	5	1	7.721
3-4cm	mock_5	mock	5	2	8.134
3-4cm	mock_5	mock	5	3	7.66
3-4cm	mock_6	mock	6	1	5.349
3-4cm	mock_6	mock	6	2	6.09
3-4cm	mock_6	mock	6	3	7.276
3-4cm	mock_7	mock	7	1	21.327
3-4cm	mock_7	mock	7	2	17.039
3-4cm	mock_7	mock	7	3	18.407
3-4cm	mock_8	mock	8	1	3.013
3-4cm	mock_8	mock	8	2	2.943
3-4cm	mock_8	mock	8	3	3.595
3-4cm	mock_10	mock	10	1	13.959
3-4cm	mock_10	mock	10	2	14.375
3-4cm	mock_10	mock	10	3	16.021
3-4cm	mock_11	mock	11	1	7.845
3-4cm	mock_11	mock	11	2	7.123
3-4cm	mock_11	mock	11	3	7.174
3-4cm	mock_12	mock	12	1	21.573
3-4cm	mock_12	mock	12	2	18.631
3-4cm	mock_12	mock	12	3	20.801
3-4cm	mock_14	mock	14	1	16.213
3-4cm	mock_14	mock	14	2	17.278
3-4cm	mock_14	mock	14	3	12.801
3-4cm	mock_15	mock	15	1	7.778
3-4cm	mock_15	mock	15	2	10.17
3-4cm	mock_15	mock	15	3	8.865

### Sheet: Suberin endodermis
Strain	Number of Suberized	Number of Non Suberized	Suberized_proportion	Fully_suberized
mock	26	0	1	1
mock	19	0	1	1
mock	28	2	0.93	0
mock	20	7	0.74	0
mock	25	12	0.68	0
mock	29	5	0.85	0
mock	31	1	0.97	0
mock	25	3	0.89	0
mock	28	1	0.97	0
mock	29	3	0.91	0
mock	25	3	0.89	0
2105	18	0	1	1
2105	34	0	1	1
2105	26	0	1	1
2105	29	0	1	1
2105	37	0	1	1
2105	33	0	1	1
2105	33	0	1	1
2105	26	0	1	1
2105	37	0	1	1
2105	19	0	1	1
2105	33	0	1	1
2105	26	1	0.96	0
2105	23	1	0.96	0
2105	28	6	0.82	0
2073	16	0	1	1
2073	18	0	1	1
2073	24	0	1	1
2073	24	0	1	1
2073	25	0	1	1
2073	13	0	1	1
2073	32	1	0.97	0
2073	20	1	0.95	0
2073	29	5	0.85	0
2073	32	1	0.97	0
2073	26	7	0.79	0
2073	23	6	0.79	0
2073	24	1	0.96	0
2073	31	1	0.97	0
1979	33	0	1	1
1979	21	0	1	1
1979	20	0	1	1
1979	18	0	1	1
1979	25	0	1	1
1979	25	0	1	1
1979	19	0	1	1
1979	24	2	0.92	0
1979	29	1	0.97	0
1979	14	6	0.7	0
1979	31	3	0.91	0
1979	19	6	0.76	0

### Sheet: Suberin exodermis
Strain	Rep	Region	Exodermis
1979	1	6-7cm	absent
1979	3	6-7cm	absent
1979	5	6-7cm	absent
1979	7	6-7cm	absent
1979	8	6-7cm	absent
1979	9	6-7cm	absent
1979	11	6-7cm	absent
1979	1	3-4cm	absent
1979	3	3-4cm	absent
1979	4	3-4cm	absent
1979	5	3-4cm	absent
1979	6	3-4cm	absent
1979	7	3-4cm	absent
1979	8	3-4cm	absent
1979	9	3-4cm	absent
1979	10	3-4cm	absent
1979	11	3-4cm	absent
1979	12	3-4cm	absent
1979	2	6-7cm	present
1979	4	6-7cm	present
1979	6	6-7cm	present
1979	10	6-7cm	present
1979	12	6-7cm	present
1979	2	3-4cm	present
2073	1	6-7cm	absent
2073	3	6-7cm	absent
2073	5	6-7cm	absent
2073	6	6-7cm	absent
2073	8	6-7cm	absent
2073	9	6-7cm	absent
2073	10	6-7cm	absent
2073	12	6-7cm	absent
2073	1	3-4cm	absent
2073	2	3-4cm	absent
2073	3	3-4cm	absent
2073	4	3-4cm	absent
2073	5	3-4cm	absent
2073	6	3-4cm	absent
2073	7	3-4cm	absent
2073	8	3-4cm	absent
2073	9	3-4cm	absent
2073	10	3-4cm	absent
2073	11	3-4cm	absent
2073	12	3-4cm	absent
2073	14	3-4cm	absent
2073	15	3-4cm	absent
2073	2	6-7cm	present
2073	4	6-7cm	present
2073	7	6-7cm	present
2073	11	6-7cm	present
2073	12	6-7cm	present
2073	12	3-4cm	present
2105	3	6-7cm	absent
2105	6	6-7cm	absent
2105	8	6-7cm	absent
2105	9	6-7cm	absent
2105	1	3-4cm	absent
2105	3	3-4cm	absent
2105	5	3-4cm	absent
2105	7	3-4cm	absent
2105	8	3-4cm	absent
2105	9	3-4cm	absent
2105	10	3-4cm	absent
2105	11	3-4cm	absent
2105	12	3-4cm	absent
2105	13	3-4cm	absent
2105	1	6-7cm	present
2105	2	6-7cm	present
2105	4	6-7cm	present
2105	5	6-7cm	present
2105	7	6-7cm	present
2105	9	6-7cm	present
2105	9	6-7cm	present
2105	9	6-7cm	present
2105	2	3-4cm	present
2105	4	3-4cm	present
2105	6	3-4cm	present
2105	14	3-4cm	present
mock	1	6-7cm	absent
mock	3	6-7cm	absent
mock	4	6-7cm	absent
mock	6	6-7cm	absent
mock	7	6-7cm	absent
mock	9	6-7cm	absent
mock	10	6-7cm	absent
mock	1	3-4cm	absent
mock	2	3-4cm	absent
mock	3	3-4cm	absent
mock	4	3-4cm	absent
mock	5	3-4cm	absent
mock	6	3-4cm	absent
mock	7	3-4cm	absent
mock	8	3-4cm	absent
mock	9	3-4cm	absent
mock	10	3-4cm	absent
mock	11	3-4cm	absent
mock	12	3-4cm	absent
mock	13	3-4cm	absent
mock	14	3-4cm	absent
mock	2	6-7cm	present
mock	5	6-7cm	present
mock	8	6-7cm	present
mock	11	6-7cm	present
mock	12	6-7cm	present

### Sheet: Statistical analysis
Hausotrium assay - syringic acid						Aerenchyma-exp1				Suberin-quantitative 3-4 cm
Df Sum Sq Mean Sq F value Pr(>F)						Response: Porosity				Response: aver_mean
Isolate 3 14829 4943 103.6 7.61e-09 ***						Df Sum Sq Mean Sq F value Pr(>F)				Df Sum Sq Mean Sq F value Pr(>F)
Residuals 12 572 48						Strain 3 187.27 62.423 0.629 0.6143				Strain.x 3 87.3 29.099 0.9265 0.4364
						Residuals 9 893.12 99.236				Residuals 42 1319.2 31.408
Tukey multiple comparisons of means
95% family-wise confidence level						Aerenchyma-exp2				Suberin-quantitative 6-7 cm
						Response: Porosity				Response: aver_mean
Fit: aov(formula = lm)						Df Sum Sq Mean Sq F value Pr(>F)				Df Sum Sq Mean Sq F value Pr(>F)
						Strain 5 152.21 30.443 1.4118 0.2698				Strain.x 3 128.91 42.971 1.5879 0.2092
$Isolate						Residuals 17 366.58 21.564				Residuals 36 974.19 27.061
diff lwr upr p adj
NIOO1987-mock -66.810244 -81.310401 -52.31009 0.0000001						Aerenchyma-exp3				Suberin endodermis 3-4 % suberized cells
NIOO2050-mock -2.375072 -16.875229 12.12509 0.9606839						Response: Porosity				Call:
NIOO2070-mock 10.274691 -4.225466 24.77485 0.2066896						Df Sum Sq Mean Sq F value Pr(>F)				glm(formula = cbind(`Number of Suberized`, `Number of Non Suberized`) ~
NIOO2050-NIOO1987 64.435172 49.935015 78.93533 0.0000001						Strain 2 10.989 5.4946 1.0534 0.3602				Strain, family = quasibinomial(link = "logit"), data = E2_endo3)
NIOO2070-NIOO1987 77.084936 62.584778 91.58509 0.0000000						Residuals 33 172.134 5.2162
NIOO2070-NIOO2050 12.649763 -1.850394 27.14992 0.0951703										Deviance Residuals:
										Min 1Q Median 3Q Max
										-4.0812 -0.1004 1.0123 1.5429 2.5194
Hausotrium assay - vanilic acid
Df Sum Sq Mean Sq F value Pr(>F)										Coefficients:
Isolate 3 1212.0 404.0 6.973 0.0057 **										Estimate Std. Error t value Pr(>|t|)
Residuals 12 695.2 57.9										(Intercept) 2.0416 0.3281 6.223 1.24e-07 ***
										Strain1979 0.6957 0.5623 1.237 0.2221
diff lwr upr p adj										Strain2073 0.6430 0.5209 1.234 0.2232
NIOO1987-mock 6.992677 -8.986007 22.971360 0.5804728										Strain2105 1.8754 0.7463 2.513 0.0155 *
NIOO2050-mock -2.103999 -18.082683 13.874684 0.9787855										---
NIOO2070-mock 20.163624 4.184941 36.142307 0.0128534										Signif. codes: 0 ‘***’ 0.001 ‘**’ 0.01 ‘*’ 0.05 ‘.’ 0.1 ‘ ’ 1
NIOO2050-NIOO1987 -9.096676 -25.075359 6.882007 0.3699208
NIOO2070-NIOO1987 13.170947 -2.807736 29.149630 0.1204087										(Dispersion parameter for quasibinomial family taken to be 3.524878)
NIOO2070-NIOO2050 22.267623 6.288940 38.246307 0.0065118
										Null deviance: 169.63 on 50 degrees of freedom
										Residual deviance: 139.91 on 47 degrees of freedom
										AIC: NA
										Number of Fisher Scoring iterations: 5
										contrast odds.ratio SE df null z.ratio p.value
										1979 / 11mock 2.01 1.127 Inf 1 1.237 0.4601
										2073 / 11mock 1.90 0.991 Inf 1 1.234 0.4619
										2105 / 11mock 6.52 4.869 Inf 1 2.513 0.0332
										P value adjustment: dunnettx method for 3 tests
										Tests are performed on the log odds ratio scale
										Suberin endodermis 3-4 % plants with fully suberized endodermis
										Call:
										glm(formula = Fully_sub2 ~ Strain, family = binomial(link = "logit"),
										data = E2_endo)
										Deviance Residuals:
										Min 1Q Median 3Q Max
										-1.7552 -1.0579 0.6945 1.0383 1.8465
										Coefficients:
										Estimate Std. Error z value Pr(>|z|)
										(Intercept) -1.5041 0.7817 -1.924 0.05435 .
										Strain1979 1.8405 0.9767 1.884 0.05951 .
										Strain2073 1.2164 0.9501 1.280 0.20047
										Strain2105 2.8034 1.0175 2.755 0.00587 **
										---
										Signif. codes: 0 ‘***’ 0.001 ‘**’ 0.01 ‘*’ 0.05 ‘.’ 0.1 ‘ ’ 1
										(Dispersion parameter for binomial family taken to be 1)
										Null deviance: 70.681 on 50 degrees of freedom
										Residual deviance: 60.401 on 47 degrees of freedom
										AIC: 68.401
										Number of Fisher Scoring iterations: 4
										contrast odds.ratio SE df null z.ratio p.value
										1979 / 11mock 6.30 6.15 Inf 1 1.884 0.1515
										2073 / 11mock 3.38 3.21 Inf 1 1.280 0.4339
										2105 / 11mock 16.50 16.79 Inf 1 2.755 0.0166
										Suberin exodermis 3-4 cm
										Fisher's Exact Test	p-value	odds.ratio
										mock vs 1979	0.4615	Inf
										mock vs 2073	1	Inf
										mocs vs 2105	0.09778	Inf
										Suberin exodermis 6-7 cm
										Fisher's Exact Test	p-value	odds.ratio
										mock vs 1979	1	1
										mock vs 2073	1	0.879694
										mocs vs 2105	0.4136	2.67751
